# Mitogenome diversity of *Aedes* (*Stegomyia*) *albopictus*: Detection of multiple introduction events in Portugal and potential within-country dispersal

**DOI:** 10.1101/2020.02.12.945741

**Authors:** Líbia Zé-Zé, Vítor Borges, Hugo Costa Osório, Jorge Machado, João Paulo Gomes, Maria João Alves

## Abstract

*Aedes albopictus*, along with *Ae. aegypti*, are key arbovirus vectors that have been expanding their geographic range over the last decades. In 2017, *Ae. albopictus* was detected for the first time at two distinct locations in Portugal. In order to understand how the *Ae. albopictus* populations recently introduced in Portugal are genetically related and which is their likely route of invasion, we performed an integrative cytochrome C oxidase I gene (COI)- and mitogenome-based phylogeographic analysis of mosquitoes samples collected in Portugal in 2017 and 2018 in the context of the global *Ae. albopictus* diversity. COI-based analysis (31 partial sequences obtained from 83 mosquitoes) revealed five haplotypes (1 to 5), with haplotype 1 (which is widely distributed in temperate areas worldwide) being detected in both locations. Haplotypes 2 and 3 were exclusively found in Southern region (Algarve), while haplotype 4 and 5 were only detected in the North of Portugal (Penafiel, Oporto region). Subsequent high discriminatory analyses based on *Ae. albopictus* mitogenome (17 novel sequences) not only confirmed a high degree of genetic variability within and between populations at both geographic locations (compatible with the *Ae. albopictus* mosquito populations circulating in Europe), but also revealed two mitogenome mutational signatures not previously reported at worldwide level. While our results generally sustain the occurrence of multiple introduction events, fine mitogenome sequence inspection further indicates a possible *Ae. albopictus* migration within the country, from the Northern introduction locality to the Southern region. In summary, the observed scenario of high *Ae. albopictus* genetic diversity in Portugal, together with the detection of mosquitoes in successive years since 2017 in Algarve and Penafiel, points that both *Ae. albopictus* populations seem to be already locally establish, as its presence has been reported for three consecutive years, raising the public health awareness for future mosquito-borne diseases outbreaks.

**Author Summary:** In 2017, *Aedes albopictus* was reported for the first time in Portugal at two distinct locations, in the premises of a tyre company in Penafiel, in the North, and nearby a golf course in Algarve, a tourism destination in the southernmost country region. The geographical spread of this species is boosted by larvae and desiccation-resistant eggs transport in aquatic trade goods, as tires and aquatic plants, and adult anthropophilic behavior that favors passive land transportation. In Portugal, especially in the Southern region, temperate climate conditions are adequate for adult mosquitoes survival most of the year. In a way to understand the genetic variability of *Ae. albopictus* populations introduced in Portugal, we analyzed 31 cytochrome C oxidase I gene (COI) partial sequences and 17 mitogenome sequences, integrating them in the context of the global *Ae. albopictus* phylogeographic diversity (i.e., 183 COI and 26 mitogenome sequences previously reported at worldwide level). Although COI haplotype 1 predominated, four additional haplotypes (2 to 5) were detected in Portugal. Subsequent in-depth mitogenome analysis revealed considerable genetic diversity, including not only sequences relating to mitogenomes reported mainly from Italy, Japan and China, but also two novel mitogenome mutational signatures.

Our study indicate that *Ae. albopictus* is locally established in Portugal and intra-country dispersal may have already happened, highlighting the challenges for vector surveillance and control programs aiming at restraining arbovirus disease burden in the future.
