## Supplementary Table 1 for "Mitogenome diversity of *Aedes* (*Stegomyia*) *albopictus*: Detection of multiple introduction events in Portugal and potential within-country dispersal"

### Sheet: Folha1
S1 Table.
COI sequences analyzed in the present study and associated metadata. A total of 31 COI sequences obtained from mosquito detected in Portugal plus 183 sequences available at GenBank were analyzed. Of note, the geographical placement (latitude/longitude) may not correspond to the exact location where mosquitos were collected for some samples.
Id	GenBank_ID	Original Designation	Year	Date	Collection Place	Country	Region	COI_Haplotype	Latitude	Longitude
KX383931_Tir2_A1a2a1_Albania	KX383931	Tir2	n.a.	n.a.	Tirana	Albania	n.a.	1	41.327104	19.819366
KX383924_Brazil	KX383924	Bra	n.a.	n.a.		Brazil	n.a.	5	-8.539923	-54.978375
MF185667_Canada_2016	MF185667	#MF185667_Canada	2016	2016-10-06	Windsor	Canada	Ontario	1	42.31	-83.03
MF185673_Canada_2016	MF185673	#MF185673_Canada	2016	2016-10-06	Windsor	Canada	n.a.	2	42.31	-83.03
MF185674_Canada_2016	MF185674	#MF185674_Canada	2016	2016-10-06	Windsor	Canada	Ontario	3	42.31	-83.03
JQ235749_China	JQ235749	#JQ235749_China	n.a.	n.a.		China	n.a.	5	24.475745	101.342934
KC690896_H01_A_China_2011	KC690896	H01_China_USA	2011	n.a.	Xiamen city	China	Fujian	33	24.4802777777778	118.137361111111
KC690896_H01_B_China_2011	KC690896	H01_China_USA	2011	n.a.	Guangzhou city	China	Guangdong	33	23.1285277777778	113.246888888889
KC690897_H02_China_2011	KC690897	H02_China	2011	n.a.	Guangzhou city	China	Guangdong	1	23.1285277777778	113.246888888889
KC690898_H03_A_China_2011	KC690898	H03_China_Taiwan_Japan_Italy_USA	2011	n.a.	Guangzhou city	China	Guangdong	1	23.1285277777778	113.246888888889
KC690898_H03_B_China_2011	KC690898	H03_China_Taiwan_Japan_Italy_USA	2011	n.a.	Xiamen city	China	Fujian	1	24.4802777777778	118.137361111111
KC690898_H03_C_China	KC690898	H03_China_Taiwan_Japan_Italy_USA	n.a.	n.a.	Wuxi city	China	Jiangsu	1	31.5661388888889	120.303027777778
KC690899_H04_China_2011	KC690899	H04_China	2011	n.a.	Guangzhou city	China	Guangdong	1	23.1285277777778	113.246888888889
KC690900_H05_China_2011	KC690900	H05_China	2011	n.a.	Guangzhou city	China	Guangdong	30	23.1285277777778	113.246888888889
KC690901_H06_China_2011	KC690901	H06_China	2011	n.a.	Guangzhou city	China	Guangdong	1	23.1285277777778	113.246888888889
KC690902_H07_China_2011	KC690902	H07_China	2011	n.a.	Xiamen city	China	Fujian	31	24.4802777777778	118.137361111111
KC690904_H09_China_2011	KC690904	H09_China	2011	n.a.	Xiamen city	China	Fujian	1	24.4802777777778	118.137361111111
KC690905_H10_China_2011	KC690905	H10_China	2011	n.a.	Xiamen city	China	Fujian	34	24.4802777777778	118.137361111111
KC690909_H14_China_2011	KC690909	H14_China	2011	n.a.	Xiamen city	China	Fujian	33	24.4802777777778	118.137361111111
KC690910_H15_China_2011	KC690910	H15_China	2011	n.a.	Xiamen city	China	Fujian	1	24.4802777777778	118.137361111111
KC690911_H16_China_2011	KC690911	H16_China	2011	n.a.	Wuxi city	China	Jiangsu	16	31.5661388888889	120.303027777778
KR068634_China	KR068634	KR068634	n.a.	n.a.	Nanjing	China	Jiangsu	1	32.070631	118.778865
KX383934_Foshan_A1a2_China	KX383934	Fo2	n.a.	n.a.	Foshan	China	n.a.	1	23.025224	113.125203
KX886286_fjgt3_China	KX886286	fjgt3	2016	2016-08-12	Fujian	China	Fujian	1	24.4802777777778	118.137361111111
KX886297_gdst3-2_China	KX886297	gdst3-2_China	2015	2015-08-13		China	Guangdong	24	23.1285277777778	113.246888888889
KX886334_hnqz5_China	KX886334	hnqz5_China	2016	2016-06-01		China	Hainan	22	18.976950	109.683746
KX886341_zjjh1-3_China	KX886341	zjjh1-3_China	2016	2016-08-03		China	Zhengjiang	1	32.191196	119.430533
KY971591_HJ-2015_China_2015	KY971591	HJ-2015_Fujian_China	2015	n.a.	Hanjiang	China	Fujian	33	25.599447	119.098380
KY971592_JO-2015_China_2015	KY971592	JO-2015_China	2015	n.a.	Jianou	China	Fujian	1	27.055924	118.557786
KY971593_China_2016	KY971593	#KY971593_China	2016	n.a.	Jianou	China	Fujian	1	27.055924	118.557786
KY971601_LJ-2015-Aug_China_2015	KY971601	LJ-2015-Aug_China	2015	2015-08-01	Lianjiang	China	Fujian	1	26.298529	119.751485
MH025948_H1_Congo	MH025948	H1_Congo	2017	2017-05-01		Congo	Gamboma	5	-2.082261	14.683161
MH025950_H3_Congo	MH025950	H3_Congo	2017	2017-05-01		Congo	Lefini	20	-2.894335	15.629304
AB907800_Costa_Rica	AB907800	#AB907800_Costa Rica	n.a.	n.a.		Costa Rica	n.a.	2	9.948891	-84.083076
MG198597_1-1_Georgia_2012	MG198597	1-1_Georgia	2012	n.a.	Abkhazia	Georgia	Pizunda	1	43.1	40.2
JQ388786_Germany_2011	JQ388786	#JQ388786_Germany	2011	2011-07-25	Weil am Rhein	Germany	n.a.	3	47.593089	7.621650
KX383927_Ath1_A1b1a_Greece	KX383927	Ath1	n.a.	n.a.	Athenas	Greece	Attica	5	37.984876	23.730784
KX383932_Ath2_A1a2a_Greece	KX383932	Ath2	n.a.	n.a.	Athenas	Greece	Attica	1	37.984876	23.730784
KJ410335_India	KJ410335	#KJ410335_India	n.a.	n.a.		India	n.a.	5
KR817732_BUZOO-M-Aal_India_2015	KR817732	BUZOO-M-Aal_India	2015	2015-03-11	Ooty	India	Tamil Nadu	1	11.4	76.69
JX679373_Piovera.1_Italy	JX679373	Piovera.1	n.a.	n.a.	Piovera	Italy	Alessandria	3	44.950938	8.740107
JX679376_Tortona.2_Italy	JX679376	Tortona.2_Italy	n.a.	n.a.		Italy	Tortona	1	44.912722	8.854169
JX679377_Alessandria.1_Italy	JX679377	Alessandria.1	n.a.	n.a.	Piedmont	Italy	Alessandria	2	44.905707	8.610193
JX679378_Alessandria.2_Italy	JX679378	Alessandria.2_Italy	n.a.	n.a.		Italy	Alessandria	1	44.905707	8.610193
JX679379_Alessandria.3_Italy	JX679379	Alessandria.3	n.a.	n.a.	Alessandria	Italy	Alessandria	3	44.905707	8.610193
JX679382_Varazze.1_Italy	JX679382	Varazze.1	n.a.	n.a.	Varazze	Italy	n.a.	3
KC690898_H03_Italy_2011	KC690898	H03_China_Taiwan_Japan_Italy_USA	2011	n.a.	Arco	Italy	Trentino	1	45.9178333333333	10.8868611111111
KC690912_H17_Italy_2011	KC690912	H17_Taiwan_Italy_USA	2011	n.a.	Arco	Italy	Trentino	1	45.9178333333333	10.8868611111111
KC690931_H36_Italy_2011	KC690931	H36_Italy	2011	n.a.	Arco	Italy	Trentino	15	45.9178333333333	10.8868611111111
KC690932_H37_Italy_2011	KC690932	H37_Italy_USA	2011	n.a.	Arco	Italy	Trentino	1	45.9178333333333	10.8868611111111
KC690933_H38_Italy_2011	KC690933	H38_Italy	2011	n.a.	Arco	Italy	Trentino	16	45.9178333333333	10.8868611111111
KC690934_H39_Italy_2011	KC690934	H39_Italy_USA	2011	n.a.	Arco	Italy	Trentino	26	45.9178333333333	10.8868611111111
KC690935_H40_Italy_2011	KC690935	H40_Italy	2011	n.a.	Arco	Italy	Trentino	1	45.9178333333333	10.8868611111111
KC690936_H41_Italy_2011	KC690936	H41_Italy	2011	n.a.	Arco	Italy	Trentino	16	45.9178333333333	10.8868611111111
KC690937_H42_Italy_2011	KC690937	H42_Italy	2011	n.a.	Arco	Italy	Trentino	18	45.9178333333333	10.8868611111111
KC690938_H43_Italy_2011	KC690938	H43_Italy	2011	n.a.	Arco	Italy	Trentino	13	45.9178333333333	10.8868611111111
KC690939_H44_Italy_2011	KC690939	H44_Italy	2011	n.a.	Arco	Italy	Trentino	14	45.9178333333333	10.8868611111111
KX383916_Rim1_A1a1a1_Italy	KX383916	Rim1	n.a.	n.a.	Rimini	Italy	Emilia-Romagna	1	44.067889	12.569029
KX383918_Rc1_A1a1a1a1_Italy	KX383918	Rc1	n.a.	n.a.	Regio Calabria	Italy	Calabria	26	38.110276	15.653157
KX383922_Pav3_A1a1a1a_Italy	KX383922	Pav3	n.a.	n.a.	Pavia	Italy	Lombardia	1	45.184434	9.159156
KX383929_Rimini_A1a2a1_Italy	KX383929	Rim4	n.a.	n.a.	Rimini	Italy	Emilia-Romagna	1	44.067889	12.569029
KX383933_Pav4_A1a2a_Italy	KX383933	Pav4	n.a.	n.a.	Pavia	Italy	Lombardia	1	45.184434	9.159156
JQ004524_H1_Kyoto_Japan	JQ004524	H1_Kyoto	n.a.	n.a.	Kyoto	Japan	n.a.	3	35.022729	135.764721
KC690898_H03_Japan_2011	KC690898	H03_China_Taiwan_Japan_Italy_USA	2011	n.a.	Nagasaki city	Japan	n.a.	1	32.7502777777778	129.877666666667
KC690919_H24_Japan_2011	KC690919	H24_Japan_Singapore	2011	n.a.	Nagasaki city	Japan	n.a.	23	32.7502777777778	129.877666666667
KC690920_H25_Japan_2011	KC690920	H25_Japan	2011	n.a.	Nagasaki city	Japan	n.a.	4	32.7502777777778	129.877666666667
KX809765_J-Wa1_A1a1a_Japan	KX809765	J-Wa1	n.a.	n.a.	Wakayama	Japan	n.a.	3	33.830575	135.506024
MF148292_Malaysia_2014	MF148292	#MF148292_Malaysia	2014	2014-01-25	Subang Jaya	Malaysia	Selangor	5	3.057089	101.592610
KU522419_IAV1_Morocco_2015	KU522419	IAV1_Morocco	2015	2015-09-01		Morocco	Rabat	1	34.02	-6.82
KX383935_Los1_A2a_Phillippines	KX383935	Los1	n.a.	n.a.	Los Baños	Phillippines	Laguna	7	14.169666	121.244158
KX809761_Los2_A2a_Philllipines	KX809761	Los2	n.a.	n.a.	Los Baños	Phillippines	Laguna	7	14.169666	121.244158
KX809763_Los4_A2_Phillippines	KX809763	Los4	n.a.	n.a.	Los Baños	Phillippines	Laguna	8	14.169666	121.244158
MF990905_PoMo1076_Penafiel_Portugal_2017	MF990905	PoMo1076	2017	2017-09-04	Penafiel	Portugal	Oporto	1	41.184167	-8.324250
MK995303_PoMo2599_Penafiel_Portugal_2017	MK995303	PoMo2599	2017	2017-10-04	Penafiel	Portugal	Oporto	1	41.184167	-8.324250
MK995304_PoMo2600_Penafiel_Portugal_2017	MK995304	PoMo2600	2017	2017-10-02	Penafiel	Portugal	Oporto	1	41.184167	-8.324250
MK995305_PoMo2601_Penafiel_Portugal_2017	MK995305	PoMo2601	2017	2017-10-02	Penafiel	Portugal	Oporto	1	41.184167	-8.324250
MK995306_PoMo2602_Penafiel_Portugal_2017	MK995306	PoMo2602	2017	2017-10-04	Penafiel	Portugal	Oporto	1	41.184167	-8.324250
MK995307_PoMo2604_Penafiel_Portugal_2017	MK995307	PoMo2604	2017	2017-10-04	Penafiel	Portugal	Oporto	1	41.184167	-8.324250
MK995308_PoMo2607_Penafiel_Portugal_2017	MK995308	PoMo2607	2017	2017-09-13	Penafiel	Portugal	Oporto	1	41.184167	-8.324250
MK995309_PoMo2608_Penafiel_Portugal_2017	MK995309	PoMo2608	2017	2017-09-12	Penafiel	Portugal	Oporto	1	41.184167	-8.324250
MK995310_PoMo2605/2609/2611_Penafiel_Portugal_2017	MK995310	PoMo2605/2609/2611	2017	2017-10-04	Penafiel	Portugal	Oporto	1	41.184167	-8.324250
MK995311_PoMoF502_Penafiel_Portugal_2018	MK995311	PoMoF502	2018	2018-07-11	Penafiel	Portugal	Oporto	1	41.184167	-8.324250
MK995312_PoMo2708_Almancil_Portugal_2018	MK995312	PoMo2708	2018	2018-09-27	Almancil	Portugal	Algarve	1	37.043306	-8.043056
MK995313_PoMo2711_Almancil_Portugal_2018	MK995313	PoMo2711	2018	2018-09-26	Almancil	Portugal	Algarve	1	37.043306	-8.043056
MK995314_PoMo2713A_Almancil_Portugal_2018	MK995314	PoMo2713A	2018	2018-10-08	Almancil	Portugal	Algarve	1	37.043306	-8.043056
MK995315_PoMo2724_Penafiel_Portugal_2018	MK995315	PoMo2724	2018	2018-10-17	Penafiel	Portugal	Oporto	1	41.184167	-8.324250
MK995316_PoMo2725A_Penafiel_Portugal_2018	MK995316	PoMo2725A	2018	2018-10-17	Penafiel	Portugal	Oporto	1	41.184167	-8.324250
MK995317_PoMo2727_Almancil_Portugal_2018	MK995317	PoMo2727	2018	2018-10-04	Almancil	Portugal	Algarve	1	37.043306	-8.043056
MK995318_PoMo2729B_Almancil_Portugal_2018	MK995318	PoMo2729B	2018	2018-10-04	Almancil	Portugal	Algarve	1	37.043306	-8.043056
MK995319_PoMoF506_Quarteira_Portugal_2018	MK995319	PoMoF506	2018	2018-07-12	Quarteira	Portugal	Algarve	2	37.043306	-8.043056
MK995320_PoMo2710_Almancil_Portugal_2018	MK995320	PoMo2710	2018	2018-09-26	Almancil	Portugal	Algarve	2	37.043306	-8.043056
MK995321_PoMo2712A_Almancil_Portugal_2018	MK995321	PoMo2712A	2018	2018-10-08	Almancil	Portugal	Algarve	2	37.043306	-8.043056
MK995322_PoMo2714_Almancil_Portugal_2018	MK995322	PoMo2714	2018	2018-10-04	Almancil	Portugal	Algarve	2	37.043306	-8.043056
MK995323_PoMo2725B_Almancil_Portugal_2018	MK995323	PoMo2725B	2018	2018-10-04	Almancil	Portugal	Algarve	2	37.043306	-8.043056
MK995324_PoMo2726_Almancil_Portugal_2018	MK995324	PoMo2726	2018	2018-10-04	Almancil	Portugal	Algarve	2	37.043306	-8.043056
MK995325_PoMo2729A_Almancil_Portugal_2018	MK995325	PoMo2729A	2018	2018-10-04	Almancil	Portugal	Algarve	2	37.043306	-8.043056
MK995326_PoMo2709_Almancil_Portugal_2018	MK995326	PoMo2709	2018	2018-09-27	Almancil	Portugal	Algarve	3	37.043306	-8.043056
MK995327_PoMo2712B_Almancil_Portugal_2018	MK995327	PoMo2712B	2018	2018-10-08	Almancil	Portugal	Algarve	3	37.043306	-8.043056
MK995328_PoMo2713B_Almancil_Portugal_2018	MK995328	PoMo2713B	2018	2018-10-08	Almancil	Portugal	Algarve	3	37.043306	-8.043056
MK995329_PoMo2715_Almancil_Portugal_2018	MK995329	PoMo2715	2018	2018-10-04	Almancil	Portugal	Algarve	3	37.043306	-8.043056
MK995330_PoMo2728_Almancil_Portugal_2018	MK995330	PoMo2728	2018	2018-10-04	Almancil	Portugal	Algarve	3	37.043306	-8.043056
MK995331_PoMoF505_Penafiel_Portugal_2018	MK995331	PoMoF505	2018	2018-07-11	Penafiel	Portugal	Oporto	4	41.184167	-8.324250
MK995332_PoMoF503_Penafiel_Portugal_2018	MK995332	PoMoF503	2018	2018-07-11	Penafiel	Portugal	Oporto	5	41.184167	-8.324250
MG198595_18-1_Russia_2011	MG198595	18-1_Russia	2011	n.a.	Krai de Krasnodar	Russia	Sochi	1	43.5054444444444	39.8730277777778
MG198601_10-1_Sochi_Russia	MG198601	10-1_Sochi	n.a.	n.a.	Sochi	Russia	Sochi	3	43.5054444444444	39.8730277777778
MG198605_12-3_Russia_2013	MG198605	12-3_Russia	2013	n.a.	Krai de Krasnodar	Russia	Tupse	1	44.06	39.05
MH817491_Russia_2017	MH817491	#MH817491_Russia	2017	n.a.	Adler	Russia	Krasnodar	1	43.427	39.958
MH817494_Russia_2017	MH817494	#MH817494_Russia	2017	n.a.	Sochi	Russia	Krasnodar	3	43.6	39.747
MH817497_Russia_2017	MH817497	#MH817497_Russia	2017	n.a.	Sochi	Russia	Krasnodar	1	43.6	39.747
MH817499_Russia_2017	MH817499	#MH817499_Russia	2017	n.a.	Tupse	Russia	Krasnodar	1	44.097	39.082
MH817514_Russia_2017	MH817514	#MH817514_Russia	2017	n.a.	Novorossiysk	Russia	Krasnodar	3	44.665	37.77
MH817515_Russia_2017	MH817515	#MH817515_Russia	2017	n.a.	Novorossiysk	Russia	Krasnodar	1	44.665	37.77
MH817517_Russia_2017	MH817517	#MH817517_Russia	2017	n.a.	Neberdzhayevskaya	Russia	Krasnodar	3	44.833	37.892
MH817518_Russia_2017	MH817518	#MH817518_Russia	2017	n.a.	Neberdzhayevskaya	Russia	Krasnodar	1	44.833	37.892
MH817522_Russia_2017	MH817522	#MH817522_Russia	2017	n.a.	Natukhayevskaya	Russia	Krasnodar	3	44.913	37.556
MH817524_Russia_2017	MH817524	#MH817524_Russia	2017	n.a.	Vladimirovka	Russia	Krasnodar	3	44.787	37.68
MH817529_Russia_2017	MH817529	#MH817529_Russia	2017	n.a.	Chadyschinsk	Russia	Krasnodar	3	44.436	39.513
MH817536_Russia_2017	MH817536	#MH817536_Russia	2017	n.a.	Chadyschinsk	Russia	Krasnodar	1	44.436	39.513
MH817546_Russia_2017	MH817546	#MH817546_Russia	2017	n.a.	Goryachy Klyuch	Russia	Krasnodar	1	44.646	39.129
MH817558_Russia_2017	MH817558	#MH817558_Russia	2017	n.a.	Apsheronsk	Russia	Krasnodar	1	44.462	39.692
KC690919_H24_Singapore_2011	KC690919	H24_Japan_Singapore	2011	n.a.	Helios Block	Singapore	Serangoon	23	1.36216666666667	103.87025
KC690921_H26_Singapore_2011	KC690921	H26_Singapore	2011	n.a.	Helios Block	Singapore	Serangoon	1	1.36216666666667	103.87025
KC690922_H27_Singapore_2011	KC690922	H27_Singapore	2011	n.a.	Helios Block	Singapore	Serangoon	20	1.36216666666667	103.87025
KC690923_H28_Singapore_2011	KC690923	H28_Singapore	2011	n.a.	Helios Block	Singapore	Serangoon	23	1.36216666666667	103.87025
KC690924_H29_Singapore_2011	KC690924	H29_Singapore	2011	n.a.	Helios Block	Singapore	Serangoon	9	1.36216666666667	103.87025
KC690925_H30_Singapore_2011	KC690925	H30_Singapore	2011	n.a.	Helios Block	Singapore	Serangoon	10	1.36216666666667	103.87025
KC690926_H31_Singapore_2011	KC690926	H31_Singapore	2011	n.a.	Helios Block	Singapore	Serangoon	17	1.36216666666667	103.87025
KC690927_H32_Singapore_2011	KC690927	H32_Singapore	2011	n.a.	Helios Block	Singapore	Serangoon	11	1.36216666666667	103.87025
KC690928_H33_Singapore_2011	KC690928	H33_Singapore	2011	n.a.	Helios Block	Singapore	Serangoon	12	1.36216666666667	103.87025
KC690929_H34_Singapore_2011	KC690929	H34_Singapore	2011	n.a.	Helios Block	Singapore	Serangoon	20	1.36216666666667	103.87025
KC690930_H35_Singapore_2011	KC690930	H35_Singapore	2011	n.a.	Helios Block	Singapore	Serangoon	9	1.36216666666667	103.87025
KT358457_28-1_South_Korea	KT358457	28-1_South Korea	n.a.	n.a.		South Korea	n.a.	29	37.549156	126.993643
KU319443_H1_A_Spain	KU319443	H1_Spain	2011-3	n.a.	Figueres	Spain	Girona	1	42.264	2.97
KU319443_H1_B_Spain	KU319443	H1_Spain	2011-3	n.a.	Sant Julià de Ramis	Spain	Girona	1	42.0315	2.8375
KU319443_H1_C_Spain	KU319443	H1_Spain	2011-3	n.a.	Lloret de Mar	Spain	Girona	1	41.7061944444444	2.86180555555556
KU319443_H1_D_Spain	KU319443	H1_Spain	2011-3	n.a.	Vilanova del Camí	Spain	Barcelona	1	41.57	1.63311111111111
KU319443_H1_E_Spain	KU319443	H1_Spain	2011-3	n.a.	Sant Cugat del Vallès	Spain	Barcelona	1	41.4746944444444	2.08661111111111
KU319443_H1_F_Spain	KU319443	H1_Spain	2011-3	n.a.	El Prat de Llobregat	Spain	Barcelona	1	41.337	2.07680555555556
KU319443_H1_G_Spain	KU319443	H1_Spain	2011-3	n.a.	Llorenç del Penedès	Spain	Tarragona	1	41.2785	1.55219444444444
KU319443_H1_H_Spain	KU319443	H1_Spain	2011-3	n.a.	Constantí	Spain	Tarragona	1	41.1476944444444	1.21619444444444
KU319443_H1_I_Spain	KU319443	H1_Spain	2011-3	n.a.	Mont-Roig del Camp	Spain	Tarragona	1	41.0881944444444	0.9625
KU319443_H1_J_Spain	KU319443	H1_Spain	2011-3	n.a.	Vinaróz	Spain	Castellon	1	40.4741944444444	0.477805555555556
KU319443_H1_K_Spain	KU319443	H1_Spain	2011-3	n.a.	Benicarló	Spain	Castellon	1	40.4158055555556	0.423833333333333
KU319443_H1_L_Spain	KU319443	H1_Spain	2011-3	n.a.	Peñíscola	Spain	Castellon	1	40.3598055555556	0.393305555555556
KU319443_H1_M_Spain	KU319443	H1_Spain	2011-3	n.a.	Castelló de la plana	Spain	Castellon	1	39.9883055555556	-0.0583055555555556
KU319443_H1_N_Spain	KU319443	H1_Spain	2011-3	n.a.	Palma	Spain	Illes Balears	1	39.5461944444444	2.62438888888889
KU319443_H1_O_Spain	KU319443	H1_Spain	2011-3	n.a.	Cullera	Spain	Valencia	1	39.1631111111111	-0.253694444444444
KU319443_H1_P_Spain	KU319443	H1_Spain	2011-3	n.a.	Benijófar	Spain	Alicante	1	38.0773888888889	-0.737305555555556
KU319443_H1_Q_Spain	KU319443	H1_Spain	2011-3	n.a.	Torrevieja	Spain	Alicante	1	37.9711944444444	-0.702194444444444
KU319443_H1_R_Spain	KU319443	H1_Spain	2011-3	n.a.	Murcia	Spain	Murcia	1	37.9661111111111	-1.17011111111111
KU319444_H2_A_Spain	KU319444	H2_Spain	2011-3	n.a.	Vilanova del Camí	Spain	Barcelona	25	41.57	1.63311111111111
KU319444_H2_B_Spain	KU319444	H2_Spain	2011-3	n.a.	Constantí	Spain	Tarragona	25	41.1476944444444	1.21619444444444
KU319444_H2_C_Spain	KU319444	H2_Spain	2011-3	n.a.	Cullera	Spain	Valencia	25	39.1631111111111	-0.253694444444444
KU319445_H3_A_Spain	KU319445	H3_Spain	2011-3	n.a.	Constantí	Spain	Tarragona	19	41.1476944444444	1.21619444444444
KU319445_H3_B_Spain	KU319445	H3_Spain	2011-3	n.a.	Mont-Roig del Camp	Spain	Tarragona	19	41.0881944444444	0.9625
KU319446_H4_A_Spain	KU319446	H4_Spain	2011-3	n.a.	Figueres	Spain	Girona	2	42.264	2.97
KU319446_H4_B_Spain	KU319446	H4_Spain	2011-3	n.a.	Castelló de la plana	Spain	Castellon	2	39.9883055555556	-0.0583055555555556
KU319447_H5_Spain	KU319447	H5_Spain	2011-3	n.a.	Palma	Spain	Illes Balears	4	39.5461944444444	2.62438888888889
KU319448_H6_A_Spain	KU319448	H6_Spain	2011-3	n.a.	Vinaróz	Spain	Castellon	1	40.4741944444444	0.477805555555556
KU319448_H6_B_Spain	KU319448	H6_Spain	2011-3	n.a.	Benicarló	Spain	Castellon	1	40.4158055555556	0.423833333333333
KU319448_H6_C_Spain	KU319448	H6_Spain	2011-3	n.a.	Peñíscola	Spain	Castellon	1	40.3598055555556	0.393305555555556
KU319449_H7_A_Spain	KU319449	H7_Spain	2011-3	n.a.	Peñíscola	Spain	Castellon	27	40.3598055555556	0.393305555555556
KU319449_H7_B_Spain	KU319449	H7_Spain	2011-3	n.a.	Benijófar	Spain	Alicante	27	38.0773888888889	-0.737305555555556
KU319449_H7_C_Spain	KU319449	H7_Spain	2011-3	n.a.	Torrevieja	Spain	Alicante	27	37.9711944444444	-0.702194444444444
KU319450_H8_A_Spain	KU319450	H8_Spain	2011-3	n.a.	Peñíscola	Spain	Castellon	28	40.3598055555556	0.393305555555556
KU319450_H8_B_Spain	KU319450	H8_Spain	2011-3	n.a.	Cullera	Spain	Valencia	28	39.1631111111111	-0.253694444444444
KC690898_H03_Taiwan_2011	KC690898	H03_China_Taiwan_Japan_Italy_USA	2011	n.a.	Xinzhu	Taiwan	Hsinchu	1	24.8039444444444	120.964694444444
KC690912_H17_Taiwan_2011	KC690912	H17_Taiwan_Italy_USA	2011	n.a.	Xinzhu	Taiwan	Hsinchu	1	24.8039444444444	120.964694444444
KC690913_H18_Taiwan_2011	KC690913	H18_Taiwan	2011	n.a.	Xinzhu	Taiwan	Hsinchu	34	24.8039444444444	120.964694444444
KC690914_H19_Taiwan_2011	KC690914	H19_Taiwan_USA	2011	n.a.	Xinzhu	Taiwan	Hsinchu	1	24.8039444444444	120.964694444444
KC690917_H22_Taiwan_2011	KC690917	H22_Taiwan_USA	2011	n.a.	Xinzhu	Taiwan	Hsinchu	30	24.8039444444444	120.964694444444
NC006817_Taiwan	NC006817	NC006817	n.a.	n.a.	Taipei	Taiwan	n.a.	6	25.017746	121.471354
KX383925_Lam2_A1b1a_Thailand	KX383925	Lam2	n.a.	n.a.	Hang Chat	Thailand	Lampang	5	18.323340	99.266882
KX383928_Chu3_Thailand	KX383928	Chu3	n.a.	n.a.	Phato	Thailand	Chumphon	5	9.810101	98.785357
KM457529_Netherlands	KM457529	#KM457529_Netherlands	n.a.	n.a.		The Netherlands	n.a.	3	52.383785	4.903137
KM457542_Netherlands	KM457542	#KM457542_Netherlands	n.a.	n.a.		The Netherlands	n.a.	2	52.383785	4.903137
JQ412504_TURKEY12-E10_Turkey_2011	JQ412504	TURKEY12-E10_Turkey	2011	2011-07-31	Edirne	Turkey	Ipsala	1	40.93	26.39
JQ004525_H2_USA	JQ004525	H2_USA	n.a.	n.a.		USA	New Jersey	1	40.4331666666667	-74.1995833333333
KC690896_H01_USA_2001	KC690896	H01_China_USA	2001	n.a.	Los Angeles County	USA	California	33	33.9761388888889	-117.905333333333
KC690898_H03_A_USA_2011	KC690898	H03_China_Taiwan_Japan_Italy_USA	2001	n.a.	Los Angeles County	USA	California	1	33.9761388888889	-117.905333333333
KC690898_H03_B_USA_2011	KC690898	H03_China_Taiwan_Japan_Italy_USA	2011	n.a.	Los Angeles County	USA	California	1	34.0598055555556	-118.040166666667
KC690898_H03_C_USA_2011	KC690898	H03_China_Taiwan_Japan_Italy_USA	2011	n.a.	O'ahu	USA	Hawai	1	21.4473055555556	-158.014805555556
KC690912_H17_A_USA_2011	KC690912	H17_Taiwan_Italy_USA	2011	n.a.	Los Angeles County	USA	California	1	34.0598055555556	-118.040166666667
KC690912_H17_B_USA_2011	KC690912	H17_Taiwan_Italy_USA	2011	n.a.	Harris County	USA	Texas	1	29.7751944444444	-95.31025
KC690912_H17_C_USA_2011	KC690912	H17_Taiwan_Italy_USA	2011	n.a.	O'ahu	USA	Hawai	1	21.4473055555556	-158.014805555556
KC690914_H19_USA_2011	KC690914	H19_Taiwan_USA	2011	n.a.	Harris County	USA	Texas	1	29.7751944444444	-95.31025
KC690917_H22_USA_2011	KC690917	H22_Taiwan_USA	2011	n.a.	Los Angeles County	USA	California	30	34.0598055555556	-118.040166666667
KC690932_H37_A_USA_2011	KC690932	H37_Italy_USA	2011	n.a.	Monmouth County	USA	New Jersey	1	40.4331666666667	-74.1995833333333
KC690932_H37_B_USA_2011	KC690932	H37_Italy_USA	2011	n.a.	Harris County	USA	Texas	1	29.7751944444444	-95.31025
KC690934_H39_USA_2011	KC690934	H39_Italy_USA	2011	n.a.	Harris County	USA	Texas	26	29.7751944444444	-95.31025
KC690940_H45_USA_2001	KC690940	H45_USA	2001	n.a.	Los Angeles County	USA	California	5	33.9761388888889	-117.905333333333
KC690941_H46_USA_2001	KC690941	H46_USA	2001	n.a.	Los Angeles County	USA	California	5	33.9761388888889	-117.905333333333
KC690942_H47_USA_2001	KC690942	H47_USA	2001	n.a.	Los Angeles County	USA	California	33	33.9761388888889	-117.905333333333
KC690943_H48_USA_2001	KC690943	H48_USA	2001	n.a.	Los Angeles County	USA	California	21	33.9761388888889	-117.905333333333
KC690944_H49_USA_2011	KC690944	H49_USA	2011	n.a.	Los Angeles County	USA	California	37	34.0598055555556	-118.040166666667
KC690945_H50_USA_2011	KC690945	H50_USA	2011	n.a.	Los Angeles County	USA	California	1	34.0598055555556	-118.040166666667
KC690946_H51_USA_2011	KC690946	H51_USA	2011	n.a.	Monmouth County	USA	New Jersey	18	40.4331666666667	-74.1995833333333
KC690948_H53_USA_2011	KC690948	H53_USA	2011	n.a.	Monmouth County	USA	New Jersey	14	40.4331666666667	-74.1995833333333
KC690949_H54_USA_2011	KC690949	H54_USA	2011	n.a.	Monmouth County	USA	New Jersey	16	40.4331666666667	-74.1995833333333
KC690950_H55_USA_2011	KC690950	H55_USA	2011	n.a.	Harris County	USA	Texas	1	29.7751944444444	-95.31025
KC690951_H56_USA_2011	KC690951	H56_USA	2011	n.a.	Harris County	USA	Texas	5	29.7751944444444	-95.31025
KC690954_H59_USA_2011	KC690954	H59_USA	2011	n.a.	Harris County	USA	Texas	32	29.7751944444444	-95.31025
KC690957_H62_USA_2011	KC690957	H62_USA	2011	n.a.	O'ahu	USA	Hawai	38	21.4473055555556	-158.014805555556
KC690958_H63_USA_2011	KC690958	H63_USA	2011	n.a.	O'ahu	USA	Hawai	35	21.4473055555556	-158.014805555556
KC690959_H64_USA_2011	KC690959	H64_USA	2011	n.a.	O'ahu	USA	Hawai	36	21.4473055555556	-158.014805555556
KC690960_H65_USA_2011	KC690960	H65_USA	2011	n.a.	O'ahu	USA	Hawai	39	21.4473055555556	-158.014805555556
KX383917_Vir1_A1a1a1a1_EUA	KX383917	Vir1	n.a.	n.a.		USA	Virginia	26	37.403013	-78.243891
MF185676_USA_2016	MF185676	#MF185676_USA	2016	2016-09-26	Columbus	USA	Ohio	4	40.01	-82.99
MF185678_USA_2016	MF185678	#MF185678_USA	2016	2016-09-26	Columbus	USA	Ohio	3	40.01	-82.99
MF185679_USA_2016	MF185679	#MF185679_USA	2016	2016-09-26	Columbus	USA	Ohio	1	40.01	-82.99
MF622084_H03_USA_2016	MF622084	H03_USA	2016	2016-09-26	Columbus	USA	Ohio	1	40.01	-82.99
HQ398900_VN103-10_Vietnam_2008	HQ398900	VN103-10_Vietnam	2008	2008-08-19	Cuc Phuong National Park	Vietnam	Ninh Binh	5	20.2458888888889	105.715583333333
HQ398901_VN104-2_Vietnam_2008	HQ398901	VN104-2_Vietnam	2008	2008-08-19	Cuc Phuong National Park	Vietnam	Ninh Binh	30	20.2466944444444	105.715
HQ398902_VN103-9_Vietnam_2008	HQ398902	VN103-9_Vietnam	2008	2008-08-19	Cuc Phuong National Park	Vietnam	Ninh Binh	40	20.2458888888889	105.715583333333
n.a. - not available
