## Supplementary Table 2 for "Mitogenome diversity of *Aedes* (*Stegomyia*) *albopictus*: Detection of multiple introduction events in Portugal and potential within-country dispersal"

### Sheet: Folha1
S2 Table.
Mitogenome sequences analyzed in the present study and associated metadata (including 17 novel mitogenome sequences and 26 previously reported sequences available at GenBank). Of note, the geographical placement (latitude/longitude) may not correspond to the exact location where mosquitos were collected for some samples.
Mosquito ID	GenBank_MIT	GenBank_COI	ENA_Bioproject	ENA_run	ENA_sample	year	Date of collection	Continent	Country	Region	Collection Place	Haplogroup (inferred)	COI Haplotype	Latitude	Longitude
Tir1	KX383930	n.a.	n.a.	n.a.	n.a.	n.a.	n.a.	Europe	Albania	ND	Tirana	A1a2a1	1	41.327104	19.819366
Tir2	KX383931	n.a.	n.a.	n.a.	n.a.	n.a.	n.a.	Europe	Albania	ND	Tirana	A1a2a1	1	41.327104	19.819366
KR68634	KR068634	n.a.	n.a.	n.a.	n.a.	n.a.	n.a.	Asia	China	Jiangsu	Nanjing	A1a2a1	1	32.076420	118.789869
Fo2c	KX383934	n.a.	n.a.	n.a.	n.a.	n.a.	n.a.	Asia	China		Foshan	A1a2	1	23.025224	113.125203
Ath2	KX383932	n.a.	n.a.	n.a.	n.a.	n.a.	n.a.	Europe	Greece	Attica	Athenas	A1a2a	1	37.984876	23.730784
Rim 1	KX383916	n.a.	n.a.	n.a.	n.a.	n.a.	n.a.	Europe	Italy	Emilia-Romagna	Rimini	A1a1a1	1	44.067889	12.569029
Rim 1	KX383916	n.a.	n.a.	n.a.	n.a.	n.a.	n.a.	Europe	Italy	Emilia-Romagna	Rimini	A1a1a1	1	44.067889	12.569029
Cas1	KX383921	n.a.	n.a.	n.a.	n.a.	n.a.	n.a.	Europe	Italy	Lazio	Cassino	A1a1a1a	1	41.491531	13.833651
Pav3	KX383922	n.a.	n.a.	n.a.	n.a.	n.a.	n.a.	Europe	Italy	Lombardia	Pavia	A1a1a1a	1	45.184434	9.159156
Ces2	KX383923	n.a.	n.a.	n.a.	n.a.	n.a.	n.a.	Europe	Italy	Emilia-Romagna	Cesena	A1a1	1	44.139560	12.246661
Rim4c	KX383929	n.a.	n.a.	n.a.	n.a.	n.a.	n.a.	Europe	Italy	Emilia-Romagna	Rimini	A1a2a1	1	44.067889	12.569029
Pav4	KX383933	n.a.	n.a.	n.a.	n.a.	n.a.	n.a.	Europe	Italy	Lombardia	Pavia	A1a2a	1	45.184434	9.159156
PoMo2599	MN513352	MK995303	PRJEB32796	ERR3343469	ERS3469773	2017	2017-10-04	Europe	Portugal	Oporto	Penafiel	(new)	1	41.184167	-8.324250
PoMo2600	MN513353	MK995304	PRJEB32796	ERR3343480	ERS3469774	2017	2017-10-02	Europe	Portugal	Oporto	Penafiel	(A1a1a1a)	1	41.184167	-8.324250
PoMo2601	MN513354	MK995305	PRJEB32796	ERR3343474	ERS3469775	2017	2017-10-02	Europe	Portugal	Oporto	Penafiel	(A1a1a1a)	1	41.184167	-8.324250
PoMo2602	MN513355	MK995306	PRJEB32796	ERR3343473	ERS3469776	2017	2017-10-04	Europe	Portugal	Oporto	Penafiel	(A1a2)	1	41.184167	-8.324250
PoMo2604	MN513356	MK995307	PRJEB32796	ERR3343470	ERS3469777	2017	2017-10-04	Europe	Portugal	Oporto	Penafiel	(A1a1a1a)	1	41.184167	-8.324250
PoMo2607	MN513357	MK995308	PRJEB32796	ERR3343475	ERS3469778	2017	2017-09-13	Europe	Portugal	Oporto	Penafiel	(A1a2a)	1	41.184167	-8.324250
PoMo2608	MN513358	MK995309	PRJEB32796	ERR3343468	ERS3469779	2017	2017-09-12	Europe	Portugal	Oporto	Penafiel	(A1a1a1a)	1	41.184167	-8.324250
PoMo2708	MN513359	MK995312	PRJEB32796	ERR3343466	ERS3469780	2018	2018-09-27	Europe	Portugal	Algarve	Almancil	(new)	1	37.043306	-8.043056
PoMo2711	MN513361	MK995313	PRJEB32796	ERR3343479	ERS3469781	2018	2018-09-26	Europe	Portugal	Algarve	Almancil	(new)	1	37.043306	-8.043056
PoMoF506	MN513365	MK995319	PRJEB32796	ERR3343465	ERS3469782	2018	2018-07-12	Europe	Portugal	Algarve	Quarteira	(new)	2	37.043306	-8.043056
PoMoF607	MN513366	a	PRJEB32796	ERR3343476	ERS3469787	2018	2018-10-04	Europe	Portugal	Algarve	Almancil	(new)	2	37.043306	-8.043056
J-Wa1	KX809765	n.a.	n.a.	n.a.	n.a.	n.a.	n.a.	Asia	Japan		Wakayama	A1a1a	3	33.830575	135.506024
PoMo2709	MN513360	MK995326	PRJEB32796	ERR3343481	ERS3469783	2018	2018-09-27	Europe	Portugal	Algarve	Almancil	(A1a1a)	3	37.043306	-8.043056
PoMo2728	MN513362	MK995330	PRJEB32796	ERR3343477	ERS3469784	2018	2018-10-04	Europe	Portugal	Algarve	Almancil	(A1a1a)	3	37.043306	-8.043056
PoMoF618	MN513367	a	PRJEB32796	ERR3343471	ERS3469788	2018	2018-10-04	Europe	Portugal	Algarve	Almancil	(A1a1a)	3	37.043306	-8.043056
PoMoF636	MN513368	a	PRJEB32796	ERR3343467	ERS3469789	2018	2018-10-04	Europe	Portugal	Algarve	Almancil	(A1a1a)	3	37.043306	-8.043056
PoMoF505	MN513364	MK995331	PRJEB32796	ERR3343478	ERS3469785	2018	2018-07-11	Europe	Portugal	Oporto	Penafiel	(A1a2)	4	41.184167	-8.324250
Bra	KX383924	n.a.	n.a.	n.a.	n.a.	n.a.	n.a.	America	Brazil	ND		A1b	5	-8.539923	-54.978375
Ath1	KX383927	n.a.	n.a.	n.a.	n.a.	n.a.	n.a.	Europe	Greece	Attica	Athenas	A1b1a	5	37.984876	23.730784
PoMoF503	MN513363	MK995332	PRJEB32796	ERR3343472	ERS3469786	2018	2018-07-11	Europe	Portugal	Oporto	Penafiel	(A1a2)	5	41.184167	-8.324250
Lam2	KX383925	n.a.	n.a.	n.a.	n.a.	n.a.	ND	Asia	Thailand	Lampang	Hang Chat	A1b1a	5	18.323340	99.266882
Ban7	KX383926	n.a.	n.a.	n.a.	n.a.	n.a.	ND	Asia	Thailand	Uthai Thani	Ban Rai	A1b1a	5	15.190785	99.371196
Chu3	KX383928	n.a.	n.a.	n.a.	n.a.	n.a.	ND	Asia	Thailand	Chumphon	Phato	A1b1	5	9.810101	98.785357
NC006817	NC006817	n.a.	n.a.	n.a.	n.a.	n.a.	ND	Asia	Taiwan		Taipei	A3	6	25.017746	121.471354
Los1	KX383935	n.a.	n.a.	n.a.	n.a.	n.a.	ND	Asia	Phiippines	Laguna	Los Baños	A2a	7	14.169666	121.244158
Los2	KX809761	n.a.	n.a.	n.a.	n.a.	n.a.	ND	Asia	Phiippines	Laguna	Los Baños	A2a	7	14.169666	121.244158
Los3	KX809762	n.a.	n.a.	n.a.	n.a.	n.a.	ND	Asia	Phiippines	Laguna	Los Baños	A2a	7	14.169666	121.244158
Los5	KX809764	n.a.	n.a.	n.a.	n.a.	n.a.	ND	Asia	Phiippines	Laguna	Los Baños	A2a	7	14.169666	121.244158
Los4	KX809763	n.a.	n.a.	n.a.	n.a.	n.a.	ND	Asia	Phiippines	Laguna	Los Baños	A2	8	14.169666	121.244158
Rc1	KX383918	n.a.	n.a.	n.a.	n.a.	n.a.	ND	Europe	Italy	Calabria	Regio Calabria	A1a1a1a1	26	38.110276	15.653157
Ces1	KX383920	n.a.	n.a.	n.a.	n.a.	n.a.	ND	Europe	Italy	Emilia-Romagna	Cesena	A1a1a1a1	26	44.139560	12.246661
Vir1	KX383917	n.a.	n.a.	n.a.	n.a.	n.a.	ND	America	USA	Virginia		A1a1a1a1	26	37.403013	-78.243891
Vir2	KX383919	n.a.	n.a.	n.a.	n.a.	n.a.	ND	America	USA	Virginia		A1a1a1a1	26	37.403013	-78.243891
n.a. - not available
aCOI sequence extracted from mitogenome sequence, not submitted directly to GenBank
